# Cell-type specific profiling of human entorhinal cortex at the onset of Alzheimer’s disease neuropathology

**DOI:** 10.1101/2024.12.31.630881

**Authors:** Patricia Rodriguez-Rodriguez, Wei Wang, Christina Tsagkogianni, Irena Feng, Ana Morello-Megias, Kaahini Jain, Vilma Alanko, Han-Ali Kahvecioglu, Elyas Mohammadi, Xiaofei Li, Marc Flajolet, Anna Sandebring-Matton, Silvia Maioli, Noemi Vidal, Ana Milosevic, Jean-Pierre Roussarie

## Abstract

Neurons located in layer II of the entorhinal cortex (ECII) are the primary site of pathological tau accumulation and neurodegeneration at preclinical stages of Alzheimer’s disease (AD). Exploring the alterations that underlie the early degeneration of these cells is essential to develop therapies that curb the disease before symptom onset. Here we performed cell-type specific profiling of human EC at the onset of AD neuropathology. We identify an early response to amyloid pathology by microglia and oligodendrocytes. Importantly, we provide the first insight into neuronal alterations that coincide with incipient tau pathology: the signaling pathway for Reelin, recently shown to be a major AD resilience gene is dysregulated in ECII neurons, while the secreted synaptic organizer molecules NPTX2 and CBLN4, emerging AD biomarkers, are downregulated in surrounding neurons. By uncovering the complex multicellular landscape of EC at these early AD stages, this study paves the way for detailed characterization of the mechanisms governing NFT formation and opens long-needed novel therapeutic avenues.
