## Supplementary Data 2. Pathway analysis for the different cell populations for "Cell-type specific profiling of human entorhinal cortex at the onset of Alzheimer’s disease neuropathology"

### Sheet: Astrocytes
Ingenuity Canonical Pathways	-log(p-value)	pvalue	Ratio	z-score	Molecules
Aldosterone Signaling in Epithelial Cells	7.03	9.33254e-08	7,02×10^-02		CRYAB,DNAJA1,DNAJB1,DNAJC1,HSP90AA1,HSPA1A,HSPA1B,HSPB1,HSPB8,HSPE1,ITPR2,PLCG2
Chaperone Mediated Autophagy	4.3	5.01187e-05	1,82×10^-01	1,000	CFTR,HSP90AA1,UBC,VIM
Cellular response to heat stress	4.29	5.12861e-05	6,93×10^-02	2,646	CRYAB,DNAJB1,HSP90AA1,HSPA1A,HSPA1B,HSPB1,HSPB8
Protein Ubiquitination Pathway	4.11	7.76247e-05	3,94×10^-02	3,000	CRYAB,DNAJA1,DNAJB1,DNAJC1,HSP90AA1,HSPA1A,HSPA1B,HSPB1,HSPB8,HSPE1,UBC
HSP90 chaperone cycle for steroid hormone receptors in the presence of ligand	3.69	0.000204174	8,77×10^-02	2,236	DNAJA1,DNAJB1,HSP90AA1,HSPA1A,HSPA1B
NRF2-mediated Oxidative Stress Response	3.56	0.000275423	3,7×10^-02		ACTB,ACTG1,CYP3A5,CYP3A7,DNAJA1,DNAJB1,DNAJC1,HSP90AA1,HSPB8,MAFG
MSP-RON Signaling Pathway	3.51	0.00030903	8,06×10^-02		ACTB,ACTG1,CSF1,F11,IL3RA
Aggrephagy	3.1	0.000794328	9,09×10^-02	1,000	CFTR,HSP90AA1,UBC,VIM
Regulation of Insulin-like Growth Factor (IGF) transport and uptake by IGFBPs	2.92	0.00120226	4,84×10^-02	0,816	CCN1,CSF1,LAMB1,PAPPA,RCN1,WFS1
Signaling by ERBB2	2.89	0.00128825	8×10^-02	2,000	EGF,ERBIN,HSP90AA1,UBC
Cell junction organization	2.73	0.00186209	5,43×10^-02	1,342	ACTB,ACTG1,CDH12,FLNA,PLEC
Unfolded protein response	2.71	0.00194984	5,38×10^-02		DNAJA1,DNAJB1,DNAJC1,HSPA1A,HSPA1B
NFE2L2 regulates pentose phosphate pathway genes	2.62	0.00239883	2,5×10^-01		MAFG,TKT
Signaling by CSF1 (M-CSF) in myeloid cells	2.51	0.0030903	9,68×10^-02		CSF1,PLCG2,UBC
Dilated Cardiomyopathy Signaling Pathway	2.5	0.00316228	4×10^-02		ACTB,ACTG1,CACNA1A,CACNA1D,ITPR2,MYO5C
Post-translational protein phosphorylation	2.45	0.00354813	4,67×10^-02	1,342	CCN1,CSF1,LAMB1,RCN1,WFS1
RAF/MAP kinase cascade	2.43	0.00371535	3,05×10^-02	0,378	ACTB,ACTG1,EGF,IL3RA,IRS2,LRRC7,UBC,VWF
Integration of energy metabolism	2.43	0.00371535	4,63×10^-02	-1,342	CACNA1A,CACNA1D,ITPR2,KCNB1,TKT
Signaling by VEGF	2.43	0.00371535	4,63×10^-02	1,342	ACTB,ACTG1,HSP90AA1,HSPB1,ITPR2
Late endosomal microautophagy	2.39	0.0040738	8,82×10^-02		CFTR,UBC,VIM
HIF1α Signaling	2.37	0.0042658	3,3×10^-02	1,342	EGF,HSP90AA1,HSPA1A,HSPA1B,LDHC,PLCG2,VIM
GP1b-IX-V activation signalling	2.26	0.00549541	1,67×10^-01		FLNA,VWF
Hematopoiesis from Multipotent Stem Cells	2.26	0.00549541	1,67×10^-01		CSF1,IL7
Nitric Oxide Signaling in the Cardiovascular System	2.24	0.0057544	4,17×10^-02	-0,447	CACNA1A,CACNA1D,HSP90AA1,ITPR2,PDE5A
Macropinocytosis Signaling	2.23	0.00588844	5,26×10^-02		CSF1,EGF,PDGFD,PLCG2
Formation of Fibrin Clot (Clotting Cascade)	2.22	0.0060256	7,69×10^-02		F11,PROCR,VWF
Neurotransmitter release cycle	2.19	0.00645654	7,5×10^-02		GLS2,SLC1A1,SYN3
Caveolar-mediated Endocytosis Signaling	2.15	0.00707946	5×10^-02	2,000	ACTB,ACTG1,EGF,FLNA
Clathrin-mediated endocytosis	2.11	0.00776247	3,88×10^-02	1,342	ACTB,ACTG1,CFTR,EGF,UBC
Smooth Muscle Contraction	2.11	0.00776247	6,98×10^-02		ANXA2,CAV3,PDE5A
G Beta Gamma Signaling	2.09	0.00812831	3,85×10^-02	-1,000	CACNA1A,CACNA1D,CAV3,ITPR2,PLCG2
Acetone Degradation I (to Methylglyoxal)	2.08	0.00831764	6,82×10^-02		CYP3A5,CYP3A7,HSD17B12
BAG2 Signaling Pathway	2.02	0.00954993	4,6×10^-02		ANXA2,HSP90AA1,HSPA1A,HSPA1B
Estrogen Biosynthesis	2	0.01	6,38×10^-02		CYP3A5,CYP3A7,HSD17B12
Hepatic Fibrosis / Hepatic Stellate Cell Activation	1.99	0.0102329	3,12×10^-02		COL10A1,COL4A3,CSF1,EGF,MYO5C,PDGFD
White Adipose Tissue Browning Pathway	1.99	0.0102329	3,62×10^-02	-2,000	ANGPT2,CACNA1A,CACNA1D,ITPR2,LDHC
RHO GTPase cycle	1.95	0.0112202	2,22×10^-02	1,897	ACTB,ACTG1,CFTR,DAAM1,ERBIN,HSP90AA1,HSPE1,PDE5A,PEAK1,VIM
ILK Signaling	1.93	0.011749	3,03×10^-02	1,000	ACTB,ACTG1,FLNA,IRS2,MYO5C,VIM
nNOS Signaling in Skeletal Muscle Cells	1.93	0.011749	6×10^-02		CACNA1A,CACNA1D,ITPR2
Formation of the nephric duct	1.91	0.0123027	1,11×10^-01		MECOM,NPNT
Meiotic synapsis	1.81	0.0154882	5,45×10^-02		STAG3,SYCE2,SYCP3
Thyroid Hormone Biosynthesis	1.72	0.0190546	5×10^-01		CTSD
Glutamine Degradation I	1.72	0.0190546	5×10^-01		GLS2
eNOS Signaling	1.72	0.0190546	3,11×10^-02		HSP90AA1,HSPA1A,HSPA1B,ITPR2,PLCG2
Extracellular matrix organization	1.72	0.0190546	3,74×10^-02	-2,000	CEACAM1,COL10A1,COL4A3,LAMB1
Assembly of collagen fibrils and other multimeric structures	1.69	0.0204174	4,92×10^-02		COL10A1,COL4A3,PLEC
Fcgamma receptor (FCGR) dependent phagocytosis	1.67	0.0213796	3,01×10^-02	1,342	ACTB,ACTG1,HSP90AA1,ITPR2,PLCG2
Interleukin-7 signaling	1.67	0.0213796	8,33×10^-02		IL7,IRS2
Collagen degradation	1.64	0.0229087	4,69×10^-02		COL10A1,COL4A3,CTSD
Role of JAK2 in Hormone-like Cytokine Signaling	1.62	0.0239883	4,62×10^-02		CYP3A5,CYP3A7,IRS2
Signaling by Erythropoietin	1.6	0.0251189	7,69×10^-02		IRS2,PLCG2
Bupropion Degradation	1.6	0.0251189	7,69×10^-02		CYP3A5,CYP3A7
Netrin Signaling	1.6	0.0251189	2,87×10^-02	-0,447	CACNA1A,CACNA1D,FMO5,ITPR2,PLCG2
Collagen biosynthesis and modifying enzymes	1.59	0.025704	4,48×10^-02		COL10A1,COL4A3,P3H2
Androgen Signaling	1.59	0.025704	2,86×10^-02		CACNA1A,CACNA1D,DNAJB1,HSP90AA1,ITPR2
GPCR-Mediated Nutrient Sensing in Enteroendocrine Cells	1.58	0.0263027	3,39×10^-02	-1,000	CACNA1A,CACNA1D,ITPR2,PLCG2
Neuregulin Signaling	1.57	0.0269153	3,36×10^-02		EGF,ERBIN,HSP90AA1,PLCG2
Agrin Interactions at Neuromuscular Junction	1.57	0.0269153	4,41×10^-02		ACTB,ACTG1,LAMB1
Virus Entry via Endocytic Pathways	1.56	0.0275423	3,33×10^-02	2,000	ACTB,ACTG1,FLNA,PLCG2
Sensory processing of sound by inner hair cells of the cochlea	1.55	0.0281838	4,35×10^-02		ACTB,ACTG1,CACNA1D
RHO GTPases regulate CFTR trafficking	1.55	0.0281838	3,33×10^-01		CFTR
Actin Cytoskeleton Signaling	1.54	0.0288403	2,47×10^-02		ACTB,ACTG1,EGF,FLNA,MYO5C,PDGFD
Aryl Hydrocarbon Receptor Signaling	1.51	0.030903	2,73×10^-02		CTSD,CYP3A5,CYP3A7,HSP90AA1,HSPB1
Interconversion of nucleotide di- and triphosphates	1.51	0.030903	6,9×10^-02		AK1,GLRX
Translocation of SLC2A4 (GLUT4) to the plasma membrane	1.51	0.030903	4,17×10^-02		ACTB,ACTG1,C2CD5
Cellular Effects of Sildenafil (Viagra)	1.47	0.0338844	1,73×10^-02	2,309	ACKR4,ACTB,ACTG1,ADGRG2,CACNA1A,CACNA1D,GPR108,HSP90AA1,HTR2B,MYO5C,P2RY12,PDE5A
Wound Healing Signaling Pathway	1.47	0.0338844	2,37×10^-02	0,000	COL10A1,COL4A3,EGF,LAMB1,PDGFD,VIM
Extra-nuclear estrogen signaling	1.46	0.0346737	4×10^-02		EGF,HSP90AA1,HSPB1
Nicotine Degradation III	1.46	0.0346737	4×10^-02		CYP3A5,CYP3A7,FMO5
GP6 Signaling Pathway	1.46	0.0346737	3,1×10^-02	-1,000	COL10A1,COL4A3,LAMB1,PLCG2
GDNF Family Ligand-Receptor Interactions	1.45	0.0354813	3,95×10^-02		IRS2,ITPR2,PLCG2
RIPK1-mediated regulated necrosis	1.43	0.0371535	6,25×10^-02		HSP90AA1,UBC
RHO GTPases activate IQGAPs	1.43	0.0371535	6,25×10^-02		ACTB,ACTG1
Retinoate Biosynthesis II	1.43	0.0371535	2,5×10^-01		RBP2
Ascorbate Recycling (Cytosolic)	1.43	0.0371535	2,5×10^-01		GLRX
GABA Receptor Signaling	1.42	0.0380189	3,01×10^-02		CACNA1A,CACNA1D,ITPR2,UBC
Gap Junction Signaling	1.39	0.040738	2,1×10^-02	1,134	ACTB,ACTG1,EGF,HTR2B,ITPR2,P2RY12,PLCG2
Coagulation System	1.36	0.0436516	5,71×10^-02		F11,VWF
Role of PKR in Interferon Induction and Antiviral Response	1.36	0.0436516	2,88×10^-02		HSP90AA1,HSPA1A,HSPA1B,PDGFD
Nicotine Degradation II	1.34	0.0457088	3,57×10^-02		CYP3A5,CYP3A7,FMO5
Sheddase Signaling Pathway	1.34	0.0457088	2,44×10^-02	1,342	ACKR4,CCN1,CDH12,COL4A3,VWF
Pyruvate Fermentation to Lactate	1.33	0.0467735	2×10^-01		LDHC
Glutathione Redox Reactions II	1.33	0.0467735	2×10^-01		GLRX
Acetate Conversion to Acetyl-CoA	1.33	0.0467735	2×10^-01		ACSS1
Integrin cell surface interactions	1.33	0.0467735	3,53×10^-02		COL10A1,COL4A3,VWF
MSP-RON Signaling in Cancer Cells Pathway	1.32	0.047863	2,8×10^-02		F11,FLNA,IL3RA,VIM
Clathrin-mediated Endocytosis Signaling	1.31	0.0489779	2,39×10^-02		ACTB,ACTG1,EGF,PDGFD,UBC

### Sheet: Microglia
Ingenuity Canonical Pathways	-log(p-value)	pvalue	Ratio	z-score	Molecules
Effects of PIP2 hydrolysis	2.74	0.0018197	7,41×10^-02		PRKCQ,RASGRP1
Sperm Motility	2.51	0.0030903	1,55×10^-02		GNAL,ITK,PLA2G7,PRKCQ
Eicosanoid Signaling	2.36	0.00436516	1,41×10^-02	-1,000	GNAL,KCNMB2,PLA2G7,PRKCQ
Gαi Signaling	2.32	0.0047863	2,05×10^-02		GNAL,OPRM1,P2RY14
Phagosome Formation	2.21	0.00616595	8,44×10^-03	-1,633	MYH11,OPRM1,P2RY14,PLA2G7,PRKCQ,RASGRP1
Leukocyte Extravasation Signaling	1.98	0.0104713	1,55×10^-02		ITK,PRKCQ,RASGRP1
Endothelin-1 Signaling	1.98	0.0104713	1,55×10^-02		GNAL,PLA2G7,PRKCQ
Synaptic Long Term Depression	1.95	0.0112202	1,51×10^-02		GNAL,PLA2G7,PRKCQ
Oxytocin in Brain Signaling Pathway	1.93	0.011749	1,49×10^-02		GNAL,PLA2G7,PRKCQ
Fc epsilon receptor (FCERI) signaling	1.91	0.0123027	1,46×10^-02		ITK,PRKCQ,RASGRP1
Melatonin Signaling	1.89	0.0128825	2,7×10^-02		PRKCQ,RORA
Molecular Mechanisms of Cancer	1.82	0.0151356	6,94×10^-03	-2,236	GNAL,IL3RA,OPRM1,P2RY14,PRKCQ,RASGRP1
IL-3 Signaling	1.81	0.0154882	2,47×10^-02		IL3RA,PRKCQ
Ceramide Degradation	1.79	0.0162181	1,43×10^-01		ASAH1
Xenobiotic Metabolism CAR Signaling Pathway	1.77	0.0169824	1,29×10^-02		FMO5,HS3ST1,PRKCQ
Opioid Signalling	1.73	0.0186209	2,22×10^-02		GNAL,OPRM1
cAMP-mediated signaling	1.73	0.0186209	1,24×10^-02		GNAL,OPRM1,P2RY14
Fcγ Receptor-mediated Phagocytosis in Macrophages and Monocytes	1.7	0.0199526	2,15×10^-02		PRKCQ,RAB11A
Sphingosine and Sphingosine-1-phosphate Metabolism	1.68	0.020893	1,11×10^-01		ASAH1
Prolactin Signaling	1.67	0.0213796	2,08×10^-02		KCNMB2,PRKCQ
G alpha (i) signalling events	1.64	0.0229087	1,16×10^-02		CXCL16,OPRM1,P2RY14
Neutrophil degranulation	1.6	0.0251189	8,39×10^-03	1,000	ASAH1,EEF1A1,FGL2,PTPRN2
Sphingolipid metabolism	1.56	0.0275423	1,82×10^-02		ARSG,ASAH1
α-Adrenergic Signaling	1.56	0.0275423	1,82×10^-02		GNAL,PRKCQ
Interleukin-4 and Interleukin-13 signaling	1.56	0.0275423	1,8×10^-02		OPRM1,RORA
Opioid Signaling Pathway	1.55	0.0281838	1,06×10^-02		GNAL,OPRM1,PRKCQ
O-linked glycosylation	1.54	0.0288403	1,77×10^-02		ADAMTS19,GALNTL6
Oxytocin Signaling Pathway	1.54	0.0288403	1,05×10^-02		GNAL,MYH11,PRKCQ
PD-1, PD-L1 cancer immunotherapy pathway	1.54	0.0288403	1,75×10^-02		PRKCQ,RASGRP1
Eukaryotic Translation Elongation	1.48	0.0331131	1,64×10^-02		EEF1A1,RPL39
Lung Ionic Balance Signaling Pathway	1.46	0.0346737	7,6×10^-03	-2,000	KCNMB2,OPRM1,P2RY14,PRKCQ
TCR signaling	1.46	0.0346737	1,59×10^-02		ITK,PRKCQ
Glycosaminoglycan metabolism	1.44	0.0363078	1,56×10^-02		GPC5,HS3ST1
GP6 Signaling Pathway	1.44	0.0363078	1,55×10^-02		ITK,PRKCQ
Rap1 signalling	1.44	0.0363078	6,25×10^-02		RASGRP1
G Beta Gamma Signaling	1.43	0.0371535	1,54×10^-02		GNAL,PRKCQ
fMLP Signaling in Neutrophils	1.41	0.0389045	1,5×10^-02		GNAL,PRKCQ
Protein methylation	1.41	0.0389045	5,88×10^-02		EEF1A1
CCR3 Signaling in Eosinophils	1.4	0.0398107	1,47×10^-02		GNAL,PRKCQ
SNARE Signaling Pathway	1.39	0.040738	1,46×10^-02		MYH11,RAB11A
RORA activates gene expression	1.39	0.040738	5,56×10^-02		RORA
Formation of the nephric duct	1.39	0.040738	5,56×10^-02		MECOM
Glutaminergic Receptor Signaling Pathway (Enhanced)	1.38	0.0416869	9,12×10^-03		GNAL,PLA2G7,PRKCQ
Xenobiotic Metabolism Signaling	1.38	0.0416869	9,09×10^-03		FMO5,HS3ST1,PRKCQ
Class A/1 (Rhodopsin-like receptors)	1.37	0.042658	9,01×10^-03		CXCL16,OPRM1,P2RY14
RHO GTPases activate CIT	1.36	0.0436516	5,26×10^-02		MYH11
RHO GTPases Activate ROCKs	1.36	0.0436516	5,26×10^-02		MYH11
Apelin Endothelial Signaling Pathway	1.35	0.0446684	1,39×10^-02		GNAL,PRKCQ
Synthesis, secretion, and deacylation of Ghrelin	1.34	0.0457088	5×10^-02		PLA2G7
RHO GTPases activate PAKs	1.32	0.047863	4,76×10^-02		MYH11
Dilated Cardiomyopathy Signaling Pathway	1.32	0.047863	1,33×10^-02		MYH11,SGCD

### Sheet: Oligodendrocytes
Ingenuity Canonical Pathways	-log(p-value)	pvalue	Ratio	z-score	Molecules
Chaperone Mediated Autophagy	6.23	5.88844e-07	3,18×10^-01	1,890	CFTR,EEF1A1,HSP90AA1,HSP90AB1,LAMP2,UBA52,UBB
Signaling by PTK6	4.29	5.12861e-05	1,45×10^-01	0,707	BCAR1,CDKN1B,NRG4,PTK6,RAC1,STAP2,UBA52,UBB
Pexophagy	4.01	9.77237e-05	3,64×10^-01	2,000	MAP1LC3B,SQSTM1,UBA52,UBB
Extracellular matrix organization	3.55	0.000281838	9,35×10^-02	-1,897	ASPN,CEACAM1,COL10A1,COL4A3,DMD,FN1,LAMA2,LAMA3,MUSK,TGFB1
Cachexia Signaling Pathway	3.54	0.000288403	5,71×10^-02	1,964	ADCY2,AZGP1,DDIT4,EDA,EIF1,GUCY1B1,HMGB1,HSP90AA1,HSP90AB1,HSP90B1,HSPA2,HSPA5,IFNGR2,IL1RAPL2,KLF15,MAP1LC3B,PRKAR1A,PSMB4,PTH2R,TGFB1,TSC22D4
Clathrin-mediated endocytosis	3.5	0.000316228	8,53×10^-02	0,905	ACTB,BIN1,CFTR,FCHO2,FNBP1,SYT2,TACR1,UBA52,UBB,VAMP2,VAMP3
Transcriptional regulation by RUNX3	3.26	0.000549541	9,38×10^-02	0,447	BRD2,CDKN2A,KAT2A,MAML2,PSMB4,TCF7,TGFB1,UBA52,UBB
Transport of vitamins, nucleosides, and related molecules	3.25	0.000562341	1,4×10^-01	0,000	APOD,ARL2,SLC27A6,SLC28A2,SLCO1A2,SLCO1B1
eNOS Signaling	3.23	0.000588844	7,45×10^-02	-0,378	ADCY2,AQP11,CNGB3,GUCY1B1,HSP90AA1,HSP90AB1,HSP90B1,HSPA2,HSPA5,LPAR6,PLCG2,PRKAR1A
Cellular response to heat stress	3.1	0.000794328	8,91×10^-02	2,333	CRYAB,EEF1A1,HSP90AA1,HSP90AB1,HSPA2,HSPA5,RPA3,ST13,UBB
Eukaryotic Translation Elongation	3.1	0.000794328	8,2×10^-02	3,162	EEF1A1,EEF1G,EEF2,RPL18,RPL28,RPL7A,RPS15,RPS16,RPS29,UBA52
RIPK1-mediated regulated necrosis	3.01	0.000977237	1,56×10^-01	2,236	BIRC3,HSP90AA1,OGT,UBA52,UBB
ATF6 (ATF6-alpha) activates chaperone genes	2.82	0.00151356	3×10^-01		DDIT3,HSP90B1,HSPA5
Creatine metabolism	2.82	0.00151356	3×10^-01		CKB,CKMT2,SLC6A8
Meiotic synapsis	2.68	0.0020893	1,09×10^-01	0,000	H2AX,HSPA2,STAG3,SUN2,SYCE2,SYCP2
EIF2 Signaling	2.67	0.00213796	5,88×10^-02	0,000	ACTB,DDIT3,EIF1,EIF1AX,EIF4G2,HSPA5,MAP2K1,RPL18,RPL28,RPL7A,RPS15,RPS16,RPS29,UBA52
Immunogenic Cell Death Signaling Pathway	2.63	0.00234423	8,33×10^-02	2,121	DDIT3,HMGB1,HSP90AA1,HSP90AB1,HSP90B1,HSPA2,HSPA5,IFNGR2
Nitric Oxide Signaling in the Cardiovascular System	2.58	0.00263027	7,5×10^-02	1,890	ARG2,CACNA2D3,GUCY1B1,HSP90AA1,HSP90AB1,HSP90B1,MAP2K1,PDE5A,PRKAR1A
Signaling by MET	2.51	0.0030903	8,86×10^-02	0,378	FN1,LAMA2,LAMA3,RAC1,SPINT2,UBA52,UBB
Neutrophil degranulation	2.48	0.00331131	4,61×10^-02	1,279	ADA2,ATP6V1D,CEACAM1,CHIT1,CTSD,CYSTM1,DOCK2,EEF1A1,EEF2,FTL,GSN,GSTP1,HMGB1,HSP90AA1,HSP90AB1,LAMP2,PSAP,PTPRN2,RAB14,RAC1,TMC6,TMT1A
Hepatic Cholestasis	2.47	0.00338844	5,8×10^-02	0,905	ADCY2,ATP8B1,CFTR,CYP3A5,EDA,GUCY1B1,IL1RAPL2,MAP2K1,PRKAR1A,RELA,SLCO1A2,SLCO1B1,TGFB1
Response of EIF2AK4 (GCN2) to amino acid deficiency	2.44	0.00363078	7,77×10^-02	2,828	DDIT3,RPL18,RPL28,RPL7A,RPS15,RPS16,RPS29,UBA52
Cargo recognition for clathrin-mediated endocytosis	2.39	0.0040738	7,62×10^-02	0,707	CFTR,FCHO2,SYT2,TACR1,UBA52,UBB,VAMP2,VAMP3
Arachidonic acid metabolism	2.34	0.00457088	1,11×10^-01	-0,447	ALOX12,CYP2U1,EPHX2,PON2,PTGR1
Response to elevated platelet cytosolic Ca2+	2.3	0.00501187	6,82×10^-02	0,333	A2M,FN1,HSPA5,LAMP2,LGALS3BP,PSAP,SELENOP,TGFB1,TTN
BBSome Signaling Pathway	2.29	0.00512861	4,44×10^-02	-1,279	ACKR4,ADGRG2,BBIP1,BBS10,BDNF,CCT3,CCT5,CELSR2,GNRHR,GPR156,GPR158,GPRC5B,GRM7,HTR2B,IFT81,LPAR6,NMUR2,OPRM1,PRKAR1A,TACR1,TCP1,TSHR
Sertoli Cell-Germ Cell Junction Signaling Pathway (Enhanced)	2.26	0.00549541	5,49×10^-02	0,577	A2M,ACTB,BCAR1,CLDN20,GUCY1B1,IL1RAPL2,LAMA2,LAMA3,MAP2K1,PRKAR1A,RAC1,RELA,TGFB1
Protein ubiquitination	2.24	0.0057544	1,33×10^-01	2,000	UBA1,UBA52,UBB,UBE2A
CDK5 Signaling	2.15	0.00707946	6,96×10^-02	-0,447	ADCY2,BDNF,GUCY1B1,LAMA2,LAMA3,MAP2K1,MAPT,PRKAR1A
Signaling by ERBB2	2.15	0.00707946	1×10^-01	0,447	HSP90AA1,NRG4,PTK6,UBA52,UBB
Signaling by NOTCH3	2.15	0.00707946	1×10^-01		KAT2A,MAML2,NEURL1,UBA52,UBB
SRP-dependent cotranslational protein targeting to membrane	2.1	0.00794328	6,34×10^-02	3,000	RPL18,RPL28,RPL7A,RPS15,RPS16,RPS29,SSR1,TRAM1,UBA52
NOD1/2 Signaling Pathway	2.1	0.00794328	5,67×10^-02	1,265	BIRC3,EDA,HSP90AA1,HSP90AB1,HSP90B1,HSPA2,HSPA5,MAP2K1,RAC1,RELA,TGFB1
Synthesis of Lipoxins (LX)	2.08	0.00831764	3,33×10^-01		ALOX12,PTGR1
Protein Ubiquitination Pathway	2.06	0.00870964	5,02×10^-02	2,309	BIRC3,CRYAB,HSP90AA1,HSP90AB1,HSP90B1,HSPA2,HSPA5,PSMB4,UBA1,UBA52,UBB,UBE2A,USP39,USP50
Signaling by NOTCH2	2.05	0.00891251	1,18×10^-01	0,000	MAML2,NEURL1,UBA52,UBB
PPARα/RXRα Activation	2.05	0.00891251	5,58×10^-02	-0,333	ADCY2,GUCY1B1,HSP90AA1,HSP90AB1,HSP90B1,IL1RAPL2,MAP2K1,PLCG2,PRKAR1A,RELA,TGFB1
Aldosterone Signaling in Epithelial Cells	2.04	0.00912011	5,85×10^-02	0,000	ASIC2,ASIC3,CRYAB,HSP90AA1,HSP90AB1,HSP90B1,HSPA2,HSPA5,MAP2K1,PLCG2
Senescence-Associated Secretory Phenotype (SASP)	2.04	0.00912011	8,11×10^-02	2,449	CDKN1B,CDKN2A,H2AX,RELA,UBA52,UBB
Eukaryotic Translation Termination	2.01	0.00977237	6,56×10^-02	2,828	RPL18,RPL28,RPL7A,RPS15,RPS16,RPS29,TRMT112,UBA52
Lung Ionic Balance Signaling Pathway	2	0.01	4,18×10^-02	-2,132	ACKR4,ADGRG2,ASIC2,ASIC3,CELSR2,CFTR,CNGB3,GNRHR,GPR156,GPR158,GPRC5B,GRM7,HTR2B,KCNQ1,LPAR6,NMUR2,OPRM1,PLCG2,PRKAR1A,TACR1,TGFB1,TSHR
Netrin Signaling	1.99	0.0102329	5,75×10^-02	0,000	ABLIM1,CACNA2D3,MAP2K1,NFATC2,PLCG2,PRKAR1A,RAC1,RYR3,VAMP2,VAMP3
Insulin Secretion Signaling Pathway	1.99	0.0102329	4,91×10^-02	1,265	ADCY2,ASIC2,ASIC3,CACNA2D3,EIF1,EIF4G2,GUCY1B1,PLCG2,PRKAR1A,RYR3,SLC2A2,SSR1,VAMP2,VAMP3
RHO GTPases activate CIT	1.99	0.0102329	1,58×10^-01		CDKN1B,MYH11,RAC1
Sensory processing of sound by outer hair cells of the cochlea	1.97	0.0107152	9,09×10^-02	-1,342	ACTB,GSN,LHFPL5,SLC26A5,TMC2
Signaling by NOTCH1	1.96	0.0109648	7,79×10^-02	0,816	DNER,KAT2A,MAML2,NEURL1,UBA52,UBB
Creatine-phosphate Biosynthesis	1.94	0.0114815	2,86×10^-01		CKB,CKMT2
NLR signaling pathways	1.94	0.0114815	8,93×10^-02	2,236	BIRC3,HSP90AB1,RELA,UBA52,UBB
Cellular Effects of Sildenafil (Viagra)	1.94	0.0114815	3,89×10^-02	2,117	ACKR4,ACTB,ADCY2,ADGRG2,CACNA2D3,CELSR2,CNGB3,GNRHR,GPR156,GPR158,GPRC5B,GRM7,GUCY1B1,HSP90AA1,HSP90AB1,HSP90B1,HTR2B,LPAR6,MYH11,NFATC2,NMUR2,OPRM1,PDE5A,PRKAR1A,TACR1,TGFB1,TSHR
Glycosaminoglycan metabolism	1.89	0.0128825	6,25×10^-02	-2,121	B3GAT1,CEMIP,CHST9,HS3ST5,HYAL1,NDST4,OGN,OMD
Endoplasmic Reticulum Stress Pathway	1.86	0.0138038	1,43×10^-01		DDIT3,HSP90B1,HSPA5
Degradation of the extracellular matrix	1.86	0.0138038	7,41×10^-02	-2,449	A2M,ADAMTS16,ELN,FN1,LAMA3,SCUBE3
DDX58/IFIH1-mediated induction of interferon-alpha/beta	1.86	0.0138038	7,41×10^-02	2,449	HMGB1,HSP90AA1,HSP90AB1,RELA,UBA52,UBB
Aryl Hydrocarbon Receptor Signaling	1.85	0.0141254	5,46×10^-02	-0,378	CDKN1B,CDKN2A,CTSD,CYP3A5,GSTP1,HSP90AA1,HSP90AB1,HSP90B1,RELA,TGFB1
Regulation of TP53 Expression and Degradation	1.84	0.0144544	1,03×10^-01	1,000	CDKN2A,RFFL,UBA52,UBB
FLT3 Signaling	1.84	0.0144544	1,03×10^-01	1,000	CDKN1B,SH2B3,UBA52,UBB
HIF1α Signaling	1.83	0.0147911	5,19×10^-02	-1,897	HSP90AA1,HSPA2,HSPA5,LDHC,MAP2K1,MMP21,MMP24,PLCG2,RAC1,SLC2A2,TGFB1
Mitotic G1 phase and G1/S transition	1.81	0.0154882	6,06×10^-02	1,633	CCNH,CDKN1B,CDKN1C,CDKN2A,PSMB4,PTK6,UBA52,UBB
Mitophagy	1.8	0.0158489	1×10^-01	2,000	MAP1LC3B,SQSTM1,UBA52,UBB
HMGB1 Signaling	1.78	0.0165959	5,63×10^-02	0,000	EDA,FNBP1,HMGB1,IFNGR2,KAT2A,MAP2K1,RAC1,RELA,TGFB1
Nucleotide Excision Repair	1.77	0.0169824	6,42×10^-02	0,378	ACTB,CCNH,INO80B,RNF111,RPA3,UBA52,UBB
SNARE Signaling Pathway	1.73	0.0186209	5,84×10^-02	0,000	ADCY2,GUCY1B1,MYH11,PRKAR1A,RAB11A,SYT2,VAMP2,VAMP3
Serine biosynthesis	1.72	0.0190546	2,22×10^-01		SERINC1,SERINC3
BAG2 Signaling Pathway	1.72	0.0190546	6,9×10^-02	0,447	HSP90AA1,HSPA2,HSPA5,MAPT,PSMB4,RELA
White Adipose Tissue Browning Pathway	1.71	0.0194984	5,8×10^-02	-0,707	ADCY2,ANGPT2,BDNF,CACNA2D3,GUCY1B1,LDHC,PRKAR1A,THRA
RAS processing	1.71	0.0194984	1,25×10^-01		ARL2,UBA52,UBB
RAR Activation	1.7	0.0199526	4,15×10^-02	-0,728	ACTB,ADCY2,CCNH,CDKN1B,CNGB3,COL10A1,EDA,FNBP1,GUCY1B1,IL3RA,MAP2K1,PDE5A,PRKAR1A,RAC1,RBP2,RELA,RPL7A,TGFB1
Smooth Muscle Contraction	1.7	0.0199526	9,3×10^-02	-1,000	CAV3,GUCY1B1,MYH11,PDE5A
Role of PKR in Interferon Induction and Antiviral Response	1.69	0.0204174	5,76×10^-02	-1,414	HMGB1,HSP90AA1,HSP90AB1,HSP90B1,HSPA2,HSPA5,IFNGR2,RELA
Chronic Myeloid Leukemia Signaling	1.69	0.0204174	4,63×10^-02	0,000	ALOX12,CDKN1B,CDKN2A,HSP90AA1,HSP90AB1,HSP90B1,MAP2K1,NFATC2,PLCG2,RAC1,RELA,TCF7,TGFB1
Elastic fibre formation	1.66	0.0218776	9,09×10^-02	-1,000	ELN,FN1,LTBP3,TGFB1
TAK1-dependent IKK and NF-kappa-B activation	1.66	0.0218776	9,09×10^-02	2,000	HMGB1,RELA,UBA52,UBB
TBC/RABGAPs	1.66	0.0218776	9,09×10^-02	0,000	GABARAP,MAP1LC3B,RAB11A,RABGEF1
Aggrephagy	1.66	0.0218776	9,09×10^-02	1,000	CFTR,HSP90AA1,UBA52,UBB
Prostate Cancer Signaling	1.64	0.0229087	6,03×10^-02	0,816	CDKN1B,GSTP1,HSP90AA1,HSP90AB1,HSP90B1,MAP2K1,RELA
Nonsense-Mediated Decay (NMD)	1.62	0.0239883	5,98×10^-02	2,646	RPL18,RPL28,RPL7A,RPS15,RPS16,RPS29,UBA52
Acyl Carrier Protein Metabolism	1.62	0.0239883	1×10^00		AASDHPPT
Agrin Interactions at Neuromuscular Junction	1.61	0.0245471	7,35×10^-02	0,000	ACTB,LAMA2,MUSK,NRG4,RAC1
ESR-mediated signaling	1.6	0.0251189	5,93×10^-02	1,633	CTSD,CXXC5,GREB1,GTF2A2,H2AX,HSP90AA1,HSP90AB1
Factors involved in megakaryocyte development and platelet production	1.59	0.025704	6,45×10^-02	0,000	ACTB,DOCK2,DOCK8,PRKAR1A,RAC1,SH2B3
Neuregulin Signaling	1.58	0.0263027	5,88×10^-02	-1,000	CDKN1B,HSP90AA1,HSP90AB1,HSP90B1,MAP2K1,NRG4,PLCG2
Integrin signaling	1.57	0.0269153	1,11×10^-01		BCAR1,FN1,RASGRP1
G-Protein Coupled Receptor Signaling	1.57	0.0269153	3,64×10^-02	-1,569	ACKR4,ADCY2,ADGRG2,CELSR2,CNGB3,GNRHR,GPR156,GPR158,GPRC5B,GRM7,GUCY1B1,HTR2B,LPAR6,MAP2K1,NFATC2,NMUR2,OPRM1,PDE5A,PLCG2,PRKAR1A,RAC1,RASGRP1,RELA,TACR1,TSHR,TTN
RHO GTPase cycle	1.56	0.0275423	4×10^-02	-0,471	ACTB,BAIAP2L1,BAIAP2L2,CFTR,CKB,DDX4,DOCK2,DOCK8,EMC3,FILIP1,FNBP1,HSP90AA1,HSP90AB1,LEMD3,PDE5A,RAC1,TOR1AIP1,VAMP3
Cilium Assembly	1.56	0.0275423	4,9×10^-02	1,897	BBIP1,BBS10,CCT3,CCT5,DYNLRB1,HSP90AA1,IFT81,NPHP3,RAB11A,TCP1
Alpha-protein kinase 1 signaling pathway	1.55	0.0281838	1,82×10^-01		UBA52,UBB
Renin-Angiotensin Signaling	1.55	0.0281838	5,79×10^-02	1,342	ADCY2,GUCY1B1,MAP2K1,PLCG2,PRKAR1A,RAC1,RELA
Sheddase Signaling Pathway	1.54	0.0288403	4,88×10^-02	0,000	ACKR4,CDH12,COL4A3,DDIT4,ELK3,FN1,MMP21,MMP24,RELA,TGFB1
XBP1(S) activates chaperone genes	1.54	0.0288403	8,33×10^-02	1,000	EXTL3,SSR1,SYVN1,TPP1
Dilated Cardiomyopathy Signaling Pathway	1.52	0.0301995	5,33×10^-02	1,342	ACTB,ADCY2,CACNA2D3,DMD,GUCY1B1,MYH11,PRKAR1A,TTN
Eukaryotic Translation Initiation	1.52	0.0301995	5,33×10^-02	2,828	EIF1AX,RPL18,RPL28,RPL7A,RPS15,RPS16,RPS29,UBA52
Translocation of SLC2A4 (GLUT4) to the plasma membrane	1.51	0.030903	6,94×10^-02	1,342	ACTB,RAB11A,RAB14,RAC1,VAMP2
Tumor Microenvironment Pathway	1.49	0.0323594	5×10^-02	-1,667	FGF12,FN1,MAP2K1,MMP21,MMP24,RAC1,RELA,SLC2A2,TGFB1
Molecular Mechanisms of Cancer	1.49	0.0323594	3,47×10^-02	-2,502	ACKR4,ADCY2,ADGRG2,BIRC3,CDKN2A,CELSR2,FNBP1,GNRHR,GPR156,GPR158,GPRC5B,GRM7,GUCY1B1,HTR2B,IL17RB,IL3RA,LPAR6,MAP2K1,MMP21,MMP24,NMUR2,OPRM1,PRKAR1A,RAC1,RASGRP1,RELA,TACR1,TCF7,TGFB1,TSHR
NRF2-mediated Oxidative Stress Response	1.48	0.0331131	4,44×10^-02	0,000	ACTB,AOX1,CYP2U1,CYP3A5,FTL,GSTP1,HSP90AA1,HSP90AB1,HSP90B1,MAP2K1,SQSTM1,UBB
Tight Junction Signaling	1.48	0.0331131	4,97×10^-02		ACTB,CLDN20,MYH11,PRKAR1A,RAC1,RELA,TGFB1,VAMP2,VAMP3
Protein folding	1.47	0.0338844	6,06×10^-02	2,449	ACTB,ARL2,CCT3,CCT5,TBCE,TCP1
S Phase	1.46	0.0346737	6×10^-02	1,633	CCNH,CDKN1B,PSMB4,PTK6,UBA52,UBB
Apoptotic execution phase	1.43	0.0371535	7,69×10^-02	1,000	GSN,HMGB1,HMGB2,MAPT
Leptin Signaling in Obesity	1.43	0.0371535	6,58×10^-02		ADCY2,GUCY1B1,MAP2K1,PLCG2,PRKAR1A
Interleukin-1 family signaling	1.42	0.0380189	5,43×10^-02	1,134	MAP2K1,PSMB4,PTPN9,RELA,SQSTM1,UBA52,UBB
Signaling by CSF1 (M-CSF) in myeloid cells	1.41	0.0389045	9,68×10^-02		PLCG2,UBA52,UBB
Serotonin Receptor Signaling	1.39	0.040738	3,81×10^-02	-1,213	ADCY2,BDNF,CACNA2D3,CAV3,FNBP1,GUCY1B1,H3-3A,HTR2B,MAP1LC3B,MAP2K1,MAPT,PLCG2,PRKAR1A,RAC1,RYR3,SQSTM1,TGFB1,TTN
Renal Cell Carcinoma Signaling	1.39	0.040738	6,41×10^-02		MAP2K1,RAC1,TGFB1,UBA52,UBB
Signaling by TGF-beta Receptor Complex	1.38	0.0416869	7,41×10^-02	1,000	LTBP3,TGFB1,UBA52,UBB
Protein Kinase A Signaling	1.38	0.0416869	3,92×10^-02	-1,265	ADCY2,CNGB3,GUCY1B1,H3-3A,MAP2K1,NFATC2,PDE5A,PLCG2,PRKAR1A,PTPN9,PTPRM,RELA,RYR3,TCF7,TGFB1,TTN
Autophagy	1.37	0.042658	4,55×10^-02	1,667	CDKN1B,DDIT3,DRAM1,GABARAP,LAMP2,MAP1LC3B,MAP2K1,PRKAR1A,SQSTM1,TGFB1
GABA Receptor Signaling	1.36	0.0436516	5,26×10^-02		ADCY2,CACNA2D3,GABARAP,GABRA3,GUCY1B1,UBA52,UBB
Acute Phase Response Signaling	1.36	0.0436516	4,71×10^-02	-0,447	A2M,C4BPA,FN1,FTL,HNRNPK,MAP2K1,OSMR,RBP2,RELA
IL-17A Signaling in Fibroblasts	1.35	0.0446684	6,25×10^-02	-0,447	FN1,IL17RB,P4HA3,RELA,TGFB1
Toll Like Receptor 3 (TLR3) Cascade	1.34	0.0457088	9,09×10^-02		BIRC3,UBA52,UBB
Hepatic Fibrosis / Hepatic Stellate Cell Activation	1.34	0.0457088	4,69×10^-02		A2M,COL10A1,COL4A3,FN1,IFNGR2,IL1RAPL2,MYH11,RELA,TGFB1
Wound Healing Signaling Pathway	1.34	0.0457088	4,35×10^-02	-1,508	COL10A1,COL4A3,EDA,FN1,IFNGR2,IL1RAPL2,LAMA2,LAMA3,MAP2K1,RAC1,TGFB1
S100 Family Signaling Pathway	1.34	0.0457088	3,43×10^-02	-3,272	ACKR4,ADGRG2,BDNF,CACNA2D3,CACYBP,CELSR2,CTSD,ETV4,GNRHR,GPR156,GPR158,GPRC5B,GRM7,HTR2B,LPAR6,MAP2K1,MMP21,MMP24,NMUR2,OPRM1,PLCG2,PRKAR1A,RAC1,TACR1,TCF7,TGFB1,TSHR
FAT10 Signaling Pathway	1.33	0.0467735	7,14×10^-02		MAP1LC3B,PSMB4,SQSTM1,UBA1
Synaptogenesis Signaling Pathway	1.33	0.0467735	4,1×10^-02	0,000	ADCY2,BDNF,CDH12,GRM7,GUCY1B1,MAPT,PLCG2,PRKAR1A,RAC1,RASGRP1,SYT2,VAMP2,VAMP3
Role of Osteoclasts in Rheumatoid Arthritis Signaling Pathway	1.32	0.047863	4,09×10^-02	-1,732	BIRC3,COL10A1,COL4A3,FNBP1,GSN,IL1RAPL2,IL7,MAP2K1,MMP21,MMP24,PLCG2,RAC1,RELA
Choline Degradation I	1.32	0.047863	5×10^-01		CHDH
Thyroid Hormone Biosynthesis	1.32	0.047863	5×10^-01		CTSD
Telomerase Signaling	1.32	0.047863	5,56×10^-02	0,447	ELK3,HSP90AA1,HSP90AB1,HSP90B1,MAP2K1,TPP1
PPAR Signaling	1.32	0.047863	5,56×10^-02	-0,816	HSP90AA1,HSP90AB1,HSP90B1,IL1RAPL2,MAP2K1,RELA
Late endosomal microautophagy	1.31	0.0489779	8,82×10^-02		CFTR,UBA52,UBB
CSDE1 Signaling Pathway	1.31	0.0489779	7,02×10^-02	0,000	EDC3,FN1,RAC1,TGFB1
Folate Signaling Pathway	1.31	0.0489779	7,02×10^-02	2,000	CDKN1B,MAT2A,MTHFD2L,OGT

### Sheet: OPCs
Ingenuity Canonical Pathways	-log(p-value)	pvalue	Ratio	z-score	Molecules
Aldosterone Signaling in Epithelial Cells	7.8	1.58489e-08	5,85×10^-02		DNAJA1,DNAJB4,DUSP1,HSPA13,HSPA5,HSPA8,HSPB1,HSPE1,ITPR2,PLCG2
Netrin Signaling	5.55	2.81838e-06	4,6×10^-02	0,707	CACNG8,FMO3,ITPR2,PLCG2,PRKACB,PRKG1,RYR2,UNC5D
Unfolded protein response	5.13	7.4131e-06	6,45×10^-02	2,000	CANX,DNAJA1,DNAJB4,HSPA5,HSPA8,PDIA6
Protein Ubiquitination Pathway	4.93	1.1749e-05	3,23×10^-02	2,333	DNAJA1,DNAJB4,HLA-A,HSPA13,HSPA5,HSPA8,HSPB1,HSPE1,USP39
eNOS Signaling	3.79	0.000162181	3,73×10^-02	-0,447	HSPA5,HSPA8,ITPR2,PLCG2,PRKACB,PRKG1
Nitric Oxide Signaling in the Cardiovascular System	3.46	0.000346737	4,17×10^-02		CACNG8,ITPR2,PRKACB,PRKG1,RYR2
Circadian Rhythm Signaling	3.34	0.000457088	2,56×10^-02		CACNG8,H3-3A,ITPR2,PLCG2,PRKACB,PRKG1,RYR2
Insulin Secretion Signaling Pathway	3.23	0.000588844	2,46×10^-02	0,000	CACNG8,CHRM3,CPE,ITPR2,PLCG2,PRKACB,RYR2
ERK/MAPK Signaling	3.06	0.000870964	2,71×10^-02	1,000	DUSP1,H3-3A,HSPB1,ITGAV,PLCG2,PRKACB
Semaphorin Neuronal Repulsive Signaling Pathway	3.04	0.000912011	3,38×10^-02	-0,447	BCAN,ITGAV,PLCG2,PRKACB,PRKG1
Corticotropin Releasing Hormone Signaling	2.97	0.00107152	3,25×10^-02	2,000	CACNG8,ITPR2,JUND,PLCG2,PRKACB
Neurovascular Coupling Signaling Pathway	2.94	0.00114815	2,58×10^-02	0,000	CACNG8,CHRM3,ITPR2,PRKACB,PRKG1,RYR2
Cellular response to heat stress	2.77	0.00169824	3,96×10^-02	2,000	HSPA13,HSPA5,HSPA8,HSPB1
Potassium Channels	2.74	0.0018197	3,88×10^-02	-1,000	HCN1,KCNB2,KCNF1,KCNQ1
nNOS Signaling in Skeletal Muscle Cells	2.69	0.00204174	6×10^-02		CACNG8,ITPR2,RYR2
Integration of energy metabolism	2.67	0.00213796	3,7×10^-02	0,000	CHRM3,ITPR2,MARCKS,PRKACB
Signaling by VEGF	2.67	0.00213796	3,7×10^-02	1,000	HSPB1,ITGAV,ITPR2,PRKACB
Dopamine-DARPP32 Feedback in cAMP Signaling	2.6	0.00251189	2,67×10^-02	0,000	CACNG8,ITPR2,PLCG2,PRKACB,PRKG1
Neutrophil degranulation	2.55	0.00281838	1,68×10^-02	2,121	ARSB,CPNE3,CST3,CTSD,HSPA8,ITGAV,PSAP,TMEM30A
Rap1 signalling	2.55	0.00281838	1,25×10^-01		PRKACB,PRKG1
GPCR-Mediated Nutrient Sensing in Enteroendocrine Cells	2.53	0.00295121	3,39×10^-02	0,000	CACNG8,ITPR2,PLCG2,PRKACB
Acetylcholine Receptor Signaling Pathway	2.5	0.00316228	2,54×10^-02	-0,447	CACNG8,CHRM3,ITPR2,PLCG2,PRKACB
Adrenergic Receptor Signaling Pathway (Enhanced)	2.5	0.00316228	2,54×10^-02	0,447	ATP6V0B,CACNG8,ITPR2,PLCG2,PRKACB
Chondroitin Sulfate Degradation (Metazoa)	2.49	0.00323594	1,18×10^-01		ARSB,CEMIP
Synaptic Long Term Depression	2.48	0.00331131	2,51×10^-02	-1,342	CACNG8,ITPR2,PLCG2,PRKG1,RYR2
Glycosaminoglycan metabolism	2.4	0.00398107	3,12×10^-02	0,000	ARSB,BCAN,CEMIP,DSEL
G Beta Gamma Signaling	2.38	0.00416869	3,08×10^-02		CACNG8,ITPR2,PLCG2,PRKACB
Cardiac conduction	2.36	0.00436516	3,03×10^-02		CACNG8,ITPR2,KCNQ1,RYR2
White Adipose Tissue Browning Pathway	2.29	0.00512861	2,9×10^-02		CACNG8,ITPR2,PRKACB,PRKG1
Cardiac Hypertrophy Signaling (Enhanced)	2.24	0.0057544	1,49×10^-02	0,000	CACNG8,HSPB1,ITGAV,ITPR2,PLCG2,PRKACB,PRKG1,RYR2
GPCR-Mediated Integration of Enteroendocrine Signaling Exemplified by an L Cell	2.2	0.00630957	4×10^-02		ITPR2,PLCG2,PRKACB
Endocannabinoid Neuronal Synapse Pathway	2.17	0.00676083	2,68×10^-02		CACNG8,ITPR2,PLCG2,PRKACB
Insulin processing	2.16	0.00691831	8×10^-02		CPE,MYRIP
Dilated Cardiomyopathy Signaling Pathway	2.16	0.00691831	2,67×10^-02		CACNG8,ITPR2,PRKACB,RYR2
Orexin Signaling Pathway	2.13	0.0074131	2,07×10^-02	0,447	ATP6V0B,CACNG8,ITPR2,PLCG2,PRKACB
Pancreatic Secretion Signaling Pathway	2.06	0.00870964	1,99×10^-02	-0,447	CHRM3,ITPR2,PLCG2,PRKACB,RYR2
Thyroid Hormone Biosynthesis	2	0.01	5×10^-01		CTSD
Glutamine Degradation I	2	0.01	5×10^-01		GLS2
Phagosome Maturation	1.97	0.0107152	2,34×10^-02		ATP6V0B,CANX,CTSD,HLA-A
Glucocorticoid Receptor Signaling	1.96	0.0109648	1,33×10^-02		DUSP1,H3-3A,HLA-A,HSPA5,HSPA8,NDUFB9,PDK4,PRKACB
Androgen Signaling	1.93	0.011749	2,29×10^-02		CACNG8,H3-3A,ITPR2,PRKACB
Opioid Signaling Pathway	1.86	0.0138038	1,77×10^-02	-0,447	CACNG8,ITPR2,PRKACB,RGS6,RYR2
Neuropathic Pain Signaling in Dorsal Horn Neurons	1.85	0.0141254	2,97×10^-02		ITPR2,PLCG2,PRKACB
Oxytocin Signaling Pathway	1.84	0.0144544	1,75×10^-02	-0,447	CACNG8,HSPB1,ITPR2,PRKACB,PRKG1
CLEAR Signaling Pathway	1.83	0.0147911	1,75×10^-02	-0,447	ATP6V0B,CTSD,ITPR2,PSAP,SUMF1
Methylglyoxal Degradation III	1.83	0.0147911	5,41×10^-02		HSD17B12,PTGR1
Post-translational protein phosphorylation	1.78	0.0165959	2,8×10^-02		CST3,PDIA6,SCG2
Protein Kinase A Signaling	1.77	0.0169824	1,47×10^-02	-0,447	DUSP1,H3-3A,ITPR2,PLCG2,PRKACB,RYR2
Neurotransmitter release cycle	1.77	0.0169824	5×10^-02		ARL6IP5,GLS2
Sphingolipid metabolism	1.75	0.0177828	2,73×10^-02		ARSB,PSAP,SUMF1
α-Adrenergic Signaling	1.75	0.0177828	2,73×10^-02		ITPR2,PLCG2,PRKACB
DAG and IP3 signaling	1.75	0.0177828	4,88×10^-02		ITPR2,PRKACB
Adrenomedullin signaling pathway	1.72	0.0190546	1,98×10^-02	0,000	ITPR2,PLCG2,PRKACB,PRKG1
Natural Killer Cell Signaling	1.71	0.0194984	1,96×10^-02	1,000	HLA-A,HSPA5,HSPA8,PLCG2
Antigen Presentation Pathway	1.71	0.0194984	4,65×10^-02		CANX,HLA-A
Taurine Biosynthesis	1.7	0.0199526	2,5×10^-01		FMO3
Acetone Degradation I (to Methylglyoxal)	1.69	0.0204174	4,55×10^-02		HSD17B12,PTGR1
Signaling by Insulin receptor	1.67	0.0213796	4,44×10^-02		ATP6V0B,CTSD
Parkinson's Signaling Pathway	1.67	0.0213796	1,58×10^-02	-0,447	ATP6V0B,CACNG8,HSPA5,ITPR2,NDUFB9
Gustation Pathway	1.66	0.0218776	1,9×10^-02	-1,000	CACNG8,CHRM3,ITPR2,PRKACB
Synaptogenesis Signaling Pathway	1.66	0.0218776	1,58×10^-02	0,447	CDH12,HSPA8,MARCKS,PLCG2,PRKACB
Renin-Angiotensin Signaling	1.64	0.0229087	2,48×10^-02		ITPR2,PLCG2,PRKACB
Calcium Signaling	1.62	0.0239883	1,83×10^-02	-1,000	CACNG8,ITPR2,PRKACB,RYR2
Regulation of Insulin-like Growth Factor (IGF) transport and uptake by IGFBPs	1.61	0.0245471	2,42×10^-02		CST3,PDIA6,SCG2
p38 MAPK Signaling	1.61	0.0245471	2,42×10^-02		DUSP1,H3-3A,HSPB1
Formation of xylulose-5-phosphate	1.61	0.0245471	2×10^-01		DCXR
D-glucuronate Degradation I	1.61	0.0245471	2×10^-01		DCXR
Gαs Signaling	1.59	0.025704	2,38×10^-02		CHRM3,PRKACB,RYR2
Gap Junction Signaling	1.58	0.0263027	1,5×10^-02	-0,447	HSPA8,ITPR2,PLCG2,PRKACB,PRKG1
Neuroprotective Role of THOP1 in Alzheimer's Disease	1.56	0.0275423	2,31×10^-02		HLA-A,HTRA1,PRKACB
Role of NFAT in Cardiac Hypertrophy	1.56	0.0275423	1,75×10^-02	0,000	CACNG8,ITPR2,PLCG2,PRKACB
Response to elevated platelet cytosolic Ca2+	1.54	0.0288403	2,27×10^-02		HSPA5,PSAP,SELENOP
Synthesis of Lipoxins (LX)	1.53	0.0295121	1,67×10^-01		PTGR1
UDP-N-acetyl-D-glucosamine Biosynthesis II	1.53	0.0295121	1,67×10^-01		FMO3
Synaptic Long Term Potentiation	1.52	0.0301995	2,24×10^-02		ITPR2,PLCG2,PRKACB
Serotonin Receptor Signaling	1.5	0.0316228	1,27×10^-02	0,447	CACNG8,CPE,H3-3A,PLCG2,PRKACB,RYR2
E3 ubiquitin ligases ubiquitinate target proteins	1.49	0.0323594	3,57×10^-02		HLA-A,RAD18
HSP90 chaperone cycle for steroid hormone receptors in the presence of ligand	1.48	0.0331131	3,51×10^-02		DNAJA1,HSPA8
GABAergic Receptor Signaling Pathway (Enhanced)	1.48	0.0331131	2,14×10^-02		CACNG8,ITPR2,PRKACB
Ephrin A Signaling	1.47	0.0338844	2,13×10^-02		PLCG2,PRKACB,PRKG1
C-type lectin receptors (CLRs)	1.44	0.0363078	2,07×10^-02		ITPR2,PLCG2,PRKACB
Gamma carboxylation, hypusinylation, hydroxylation, and arylsulfatase activation	1.43	0.0371535	3,28×10^-02		ARSB,SUMF1
Sperm Motility	1.39	0.040738	1,55×10^-02	0,000	ITPR2,PLCG2,PRKACB,PRKG1
Cardiac Hypertrophy Signaling	1.38	0.0416869	1,54×10^-02		CACNG8,HSPB1,PLCG2,PRKACB
Stearate Biosynthesis I (Animals)	1.38	0.0416869	3,08×10^-02		HSD17B12,PTGR1
Lipophagy	1.36	0.0436516	1,11×10^-01		HSPA8
S100 Family Signaling Pathway	1.35	0.0446684	1,02×10^-02	0,000	ADGRG1,CACNG8,CHRM3,CTSD,ITPR2,PLCG2,PRKACB,RYR2
ATF6 (ATF6-alpha) activates chaperone genes	1.31	0.0489779	1×10^-01		HSPA5
Citrulline Biosynthesis	1.31	0.0489779	1×10^-01		GLS2
Lung Ionic Balance Signaling Pathway	1.31	0.0489779	1,14×10^-02	1,633	ADGRG1,CHRM3,HCN1,KCNQ1,PLCG2,PRKACB

### Sheet: Inh_neurons
Ingenuity Canonical Pathways	-log(p-value)	pvalue	Ratio	z-score	Molecules
eNOS Signaling	6.1	7.94328e-07	8,7×10^-02	-0,632	ADCY1,ADCY10,CALM1,CHRM5,CHRNA6,CHRNB3,CNGB3,DNM2,HSP90AB1,HSPA1B,LPAR6,PDGFC,PRKD3,PRKG1
Hepatic Fibrosis / Hepatic Stellate Cell Activation	3.29	0.000512861	5,73×10^-02		A2M,COL10A1,COL23A1,FGF1,FN1,IFNGR2,IL1RAPL2,LEPR,MYH11,PDGFC,TGFB1
Integrin cell surface interactions	3.19	0.000645654	8,24×10^-02	-1,890	CD47,COL10A1,COL23A1,FN1,ITGAL,JAM2,VWF
SNARE Signaling Pathway	2.59	0.0025704	5,84×10^-02	0,378	ADCY1,ADCY10,CALM1,MYH11,SNAP25,SYN1,SYT17,VAMP2
Cellular Effects of Sildenafil (Viagra)	2.34	0.00457088	3,17×10^-02	2,837	ACKR4,ADCY1,ADCY10,ADGRG2,CALM1,CHRM5,CNGB3,GNRHR,GRM3,HSP90AB1,HTR2C,LPAR6,MYH11,MYLK,P2RY14,PDE3B,PDE5A,PDE6B,PDGFC,PPARG,PRKG1,TGFB1
Nitric Oxide Signaling in the Cardiovascular System	2.33	0.00467735	5,83×10^-02	1,633	CALM1,HSP90AB1,PDE3B,PDE5A,PDGFC,PRKD3,PRKG1
RHO GTPases activate PAKs	2.28	0.00524807	1,43×10^-01		CALM1,MYH11,MYLK
Formation of WDR5-containing histone-modifying complexes	2.24	0.0057544	9,52×10^-02	1,000	OGT,PSIP1,TADA2A,WDR82
Smooth Muscle Contraction	2.21	0.00616595	9,3×10^-02	-1,000	CALM1,MYH11,MYLK,PDE5A
tRNA Splicing	2.14	0.00724436	8,89×10^-02	0,000	PDE3B,PDE5A,PDE6B,TSEN15
cAMP-mediated signaling	2.04	0.00912011	4,15×10^-02	-0,333	ADCY1,ADCY10,CALM1,CHRM5,CNGB3,GRM3,P2RY14,PDE3B,PDE5A,PDE6B
Tight Junction Signaling	1.88	0.0131826	4,42×10^-02		CLDN20,JAM2,MYH11,MYLK,NUDT21,SNAP25,TGFB1,VAMP2
Gap Junction Signaling	1.88	0.0131826	3,59×10^-02	1,508	ADCY1,ADCY10,CALM1,GJA9,HTR2C,LPAR6,P2RY14,PRKD3,PRKG1,TCF7,TGFB1,TUBB4A
2-amino-3-carboxymuconate Semialdehyde Degradation to Glutaryl-CoA	1.77	0.0169824	1×10^00		ACMSD
Acetylcholine Receptor Signaling Pathway	1.68	0.020893	4,06×10^-02	-0,378	ADCY1,ADCY10,CALM1,CHRM5,CHRNA6,CHRNB3,GNA11,PRKD3
PPARα/RXRα Activation	1.68	0.020893	4,06×10^-02	0,378	ADCY1,ADCY10,GHR,GNA11,HSP90AB1,IL1RAPL2,TGFB1,TRAF6
Gαs Signaling	1.66	0.0218776	4,76×10^-02	1,000	ADCY1,ADCY10,CHRM5,CNGB3,GNA11,RAPGEF2
Oxytocin in Spinal Neurons Signaling Pathway	1.66	0.0218776	8,57×10^-02		GNA11,NOS1,PRKG1
Coagulation System	1.66	0.0218776	8,57×10^-02		A2M,PLAT,VWF
Apelin Adipocyte Signaling Pathway	1.66	0.0218776	5,38×10^-02	-1,000	ADCY1,ADCY10,CP,GNA11,MGST1
Acetylcholine binding and downstream events	1.63	0.0234423	1,43×10^-01		CHRNA6,CHRNB3
Metabolism of nitric oxide: NOS3 activation and regulation	1.63	0.0234423	1,43×10^-01		CALM1,DNM2
Osteoarthritis Pathway	1.63	0.0234423	3,75×10^-02	-1,134	COL10A1,FN1,IL1RAPL2,ITGAL,PDGFC,PPARG,TCF7,TGFB1,TIMP3
IL-12 Signaling and Production in Macrophages	1.61	0.0245471	3,72×10^-02	-0,816	CALM1,CD47,H3-3A,MAF,PPARG,PRKD3,SPI1,TGFB1,TRAF6
Protein Kinase A Signaling	1.61	0.0245471	3,19×10^-02	-0,707	ADCY1,ADCY10,CALM1,CNGB3,H1-10,H3-3A,MYLK,PDE3B,PDE5A,PDE6B,PRKD3,TCF7,TGFB1
Mitochondrial Fatty Acid Beta-Oxidation	1.6	0.0251189	8,11×10^-02		ACAD11,ACSM3,ACSM6
Response to elevated platelet cytosolic Ca2+	1.58	0.0263027	4,55×10^-02	-1,633	A2M,CALM1,FN1,TGFB1,TIMP3,VWF
Fatty Acid Activation	1.58	0.0263027	1,33×10^-01		ACSL3,SLC27A6
NGF-stimulated transcription	1.54	0.0288403	7,69×10^-02		CDK5R1,DNM2,JUND
Neurotransmitter release cycle	1.51	0.030903	7,5×10^-02		SNAP25,SYN1,VAMP2
Adipogenesis pathway	1.49	0.0323594	4,35×10^-02	0,000	FGF1,HAT1,NR1D1,PPARG,TCF7,TGFB1
Cell surface interactions at the vascular wall	1.49	0.0323594	3,72×10^-02	-2,121	ANGPT2,CD47,CEACAM1,FN1,ITGAL,JAM2,PSG8,TGFB1
Protein methylation	1.47	0.0338844	1,18×10^-01		CALM1,EEF2
All-trans-decaprenyl Diphosphate Biosynthesis	1.47	0.0338844	5×10^-01		PDSS1
GDP-L-fucose Biosynthesis II (from L-fucose)	1.47	0.0338844	5×10^-01		FPGT
Integration of energy metabolism	1.41	0.0389045	4,63×10^-02	2,236	ACSL3,ADCY1,GNA11,SNAP25,VAMP2
PPAR Signaling	1.41	0.0389045	4,63×10^-02	-0,447	HSP90AB1,IL1RAPL2,PDGFC,PPARG,TRAF6
PI3K Cascade	1.4	0.0398107	6,82×10^-02		FGF1,FLT3,PDE3B
Elastic fibre formation	1.4	0.0398107	6,82×10^-02		FBN2,FN1,TGFB1
Hepatic Cholestasis	1.4	0.0398107	3,57×10^-02	0,000	ABCB1,ADCY1,ADCY10,CALM1,IL1RAPL2,PRKD3,TGFB1,TRAF6
α-Adrenergic Signaling	1.39	0.040738	4,55×10^-02		ADCY1,ADCY10,CALM1,GNA11,PRKD3
GABA synthesis, release, reuptake and degradation	1.38	0.0416869	1,05×10^-01		SNAP25,VAMP2
γ-linolenate Biosynthesis II (Animals)	1.38	0.0416869	1,05×10^-01		ACSL3,SLC27A6
Mitochondrial L-carnitine Shuttle Pathway	1.38	0.0416869	1,05×10^-01		ACSL3,SLC27A6
Leptin Signaling in Obesity	1.38	0.0416869	5,26×10^-02		ADCY1,ADCY10,LEPR,PDE3B
Cardiac Hypertrophy Signaling (Enhanced)	1.34	0.0457088	2,79×10^-02	0,000	ADCY1,ADCY10,CALM1,FGF1,GHR,GNA11,IL3RA,ITGAL,MAP3K15,PDE3B,PDE5A,PDE6B,PRKD3,PRKG1,TGFB1
Heme signaling	1.33	0.0467735	6,38×10^-02		BACH1,NR1D1,TBL1X
Acute Phase Response Signaling	1.33	0.0467735	3,66×10^-02	-1,000	A2M,CP,FN1,OSMR,RBP2,TRAF6,VWF
Synaptogenesis Signaling Pathway	1.32	0.047863	3,15×10^-02	0,333	ADCY1,ADCY10,CALM1,CDH4,GRM3,RELN,SNAP25,SYN1,SYT17,VAMP2
GNRH Signaling	1.32	0.047863	3,65×10^-02	0,000	ADCY1,ADCY10,CALM1,GNA11,GNRHR,MAP3K15,PRKD3
IL-17A Signaling in Fibroblasts	1.31	0.0489779	5×10^-02	-1,000	FN1,P4HA3,TGFB1,TRAF6

### Sheet: Exc_neurons
Ingenuity Canonical Pathways	-log(p-value)	pvalue	Ratio	z-score	Molecules
CREB Signaling in Neurons	2.5	0.00316228	4,21×10^-02	-2,600	ACKR4,ADGRG2,BMP6,CACNG4,CALM1,CELSR2,ELK1,FLT1,GNRHR,GPR135,GPR149,GPR153,GPR155,GPR55,GRIK3,GRIN2D,HTR2B,LPAR6,NOTUM,P2RY12,P2RY14,PRKAG1,PRKD3,RASD1,TGFB1,TSHR
Oncostatin M Signaling	2.49	0.00323594	1,16×10^-01		ELK1,EPAS1,OSMR,RASD1,TIMP3
Lung Ionic Balance Signaling Pathway	2.47	0.00338844	4,37×10^-02	-2,294	ACKR4,ADGRG2,CELSR2,CFTR,CNGB3,GNRHR,GPR135,GPR149,GPR153,GPR155,GPR55,HTR2B,KCNQ1,LPAR6,LYN,NOTUM,P2RY12,P2RY14,PPP2R1A,PRKAG1,PRKD3,TGFB1,TSHR
Mitochondrial Uncoupling	1.97	0.0107152	2,86×10^-01		PM20D1,SLC25A27
Receptor-type tyrosine-protein phosphatases	1.96	0.0109648	1,5×10^-01		PTPRS,SLITRK4,SLITRK5
Neuroprotective Role of THOP1 in Alzheimer's Disease	1.93	0.011749	6,15×10^-02	-0,707	DPP4,PDYN,PRKAG1,PRSS23,PRSS48,TMPRSS11D,TMPRSS7,TMPRSS9
Circadian Rhythm Signaling	1.89	0.0128825	4,76×10^-02		CACNG4,GRIN2D,LYN,MKNK1,NGF,NOTUM,NR1D1,NR1D2,PER3,PRKAG1,PRKD3,RASD1,RPS6KA5
NGF-stimulated transcription	1.89	0.0128825	1,03×10^-01	0,000	CDK5R1,ELK1,JUND,TPH1
Gap Junction Signaling	1.89	0.0128825	4,49×10^-02	1,069	CALM1,GJA9,GRIK3,HTR2B,KCNN3,LPAR6,NOTUM,P2RY12,P2RY14,PRKAG1,PRKD3,RASD1,TCF7,TGFB1,TUBB6
Apelin Cardiac Fibroblast Signaling Pathway	1.8	0.0158489	1,3×10^-01		ANGPT2,PRKAG1,TGFB1
Protein Kinase A Signaling	1.78	0.0165959	4,17×10^-02	-1,155	AKAP11,CALM1,CNGB3,ELK1,H1-0,NFATC2,NOTUM,NTN1,PDE5A,PDE6B,PRKAG1,PRKD3,PTPRS,TCF7,TDP2,TGFB1,TTN
Carboxyterminal post-translational modifications of tubulin	1.68	0.020893	8,89×10^-02	-2,000	AGBL2,AGBL5,TUBB6,VASH1
2-amino-3-carboxymuconate Semialdehyde Degradation to Glutaryl-CoA	1.63	0.0234423	1×10^00		ACMSD
Pexophagy	1.58	0.0263027	1,82×10^-01		ATM,EPAS1
Nonhomologous End-Joining (NHEJ)	1.56	0.0275423	8,16×10^-02	2,000	ATM,LIG4,RIF1,TDP2
nNOS Signaling in Neurons	1.56	0.0275423	8,16×10^-02		CALM1,GRIN2D,PRKD3,RASD1
HIF1α Signaling	1.55	0.0281838	4,72×10^-02	-1,000	BMP6,EGLN3,FLT1,HSPA1A,LDHC,MKNK1,MMP21,PRKD3,RASD1,TGFB1
G-Protein Coupled Receptor Signaling	1.51	0.030903	3,5×10^-02	-1,225	ACKR4,ADGRG2,CALM1,CELSR2,CNGB3,GNRHR,GPR135,GPR149,GPR153,GPR155,GPR55,HTR2B,KCNN3,LPAR6,MKNK1,NFATC2,P2RY12,P2RY14,PDE5A,PDE6B,PRKAG1,RASD1,TDP2,TSHR,TTN
Glycosaminoglycan metabolism	1.5	0.0316228	5,47×10^-02	-1,890	GPC3,HYAL1,IDS,OGN,OMD,ST3GAL1,STAB2
Cellular response to heat stress	1.5	0.0316228	5,94×10^-02	2,236	ATM,HSPA1A,HSPA4L,HSPH1,RPA1,TPR
Neuropathic Pain Signaling in Dorsal Horn Neurons	1.5	0.0316228	5,94×10^-02	-1,633	ELK1,GRIN2D,KCNN3,NOTUM,PRKAG1,PRKD3
ROBO SLIT Signaling Pathway	1.49	0.0323594	5,43×10^-02	0,378	FLT1,LYN,NPHS1,NTN1,PAX8,PRKAG1,TGFB1
Thyroid Cancer Signaling	1.42	0.0380189	6,33×10^-02	-0,447	ALK,ELK1,NGF,RASD1,TCF7
Toll-like Receptor Cascades	1.42	0.0380189	9,38×10^-02		LY86,SFTPD,TICAM2
Cellular Effects of Sildenafil (Viagra)	1.41	0.0389045	3,46×10^-02	1,877	ACKR4,ADGRG2,CACNG4,CALM1,CELSR2,CNGB3,GNRHR,GPR135,GPR149,GPR153,GPR155,GPR55,HTR2B,KCNN3,LPAR6,NFATC2,P2RY12,P2RY14,PDE5A,PDE6B,PPP2R1A,PRKAG1,TGFB1,TSHR
Sleep REM Signaling Pathway	1.41	0.0389045	5,66×10^-02	1,633	CLCF1,IL18,MKNK1,PRKAG1,RPS6KA5,TGFB1
Meiotic synapsis	1.4	0.0398107	7,27×10^-02	-1,000	H2AZ2,SMC1B,STAG3,SYCE2
Extracellular matrix organization	1.4	0.0398107	5,61×10^-02	-2,449	ADAM12,ASPN,CEACAM1,COL4A3,PTPRS,TGFB1
LGI-ADAM interactions	1.38	0.0416869	1,43×10^-01		CACNG4,LGI1
Tryptophan catabolism	1.38	0.0416869	1,43×10^-01		ACMSD,KMO
DNA Double-Strand Break Repair by Homologous Recombination	1.38	0.0416869	1,43×10^-01		ATM,RPA1
DNA Double-Strand Break Repair by Non-Homologous End Joining	1.38	0.0416869	1,43×10^-01		ATM,LIG4
MAPK targets/ Nuclear events mediated by MAP kinases	1.38	0.0416869	9,09×10^-02		ELK1,PPP2R1A,RPS6KA5
Deadenylation-dependent mRNA decay	1.38	0.0416869	7,14×10^-02	2,000	DCP2,SKIC3,TUT4,XRN1
Phototransduction Pathway	1.38	0.0416869	7,14×10^-02	0,000	CNGB3,PDC,PDE6B,PRKAG1
Role of Osteoblasts, Osteoclasts and Chondrocytes in Rheumatoid Arthritis	1.35	0.0446684	4,37×10^-02		ALPL,BMP6,CALM1,IL18,IL7,NFATC2,SFRP4,TCF7,TGFB1,WIF1
Glutamate Dependent Acid Resistance	1.33	0.0467735	5×10^-01		GAD2
Role of CHK Proteins in Cell Cycle Checkpoint Control	1.33	0.0467735	6,9×10^-02		ATM,ATMIN,PPP2R1A,RPA1
Adrenomedullin signaling pathway	1.31	0.0489779	4,46×10^-02	-0,816	CALM1,CEBPB,ELK1,IL18,KCNN3,NOTUM,PRKAG1,RASD1,TTN
